# Urbanization spreads antimicrobial resistant enteric pathogens in wild bird microbiomes

**DOI:** 10.1101/2023.07.11.548564

**Authors:** Evangelos Mourkas, José O. Valdebenito, Hannah Marsh, Matthew D. Hitchings, Kerry K. Cooper, Craig T. Parker, Tamás Székely, Håkan Johansson, Patrik Ellström, Ben Pascoe, Jonas Waldenström, Samuel K. Sheppard

**Affiliations:** Ineos Oxford Institute, Department of Biology, University of Oxford, Oxford, United Kingdom; Bird Ecology Lab, Instituto de Ciencias Marinas y Limnológicas, Universidad Austral de Chile, Valdivia, Chile; Centro de Humedales Río Cruces (CEHUM), Universidad Austral de Chile, Valdivia, Chile; Department of Evolutionary Zoology and Human Biology, University of Debrecen, H-4010 Debrecen, Hungary; Instituto Milenio Biodiversidad de Ecosistemas Antárticos y Subantárticos (BASE); The Milner Centre for Evolution, Department of Biology and Biochemistry, University of Bath, Bath, United Kingdom; Swansea University Medical School, Swansea, UK; School of Animal and Comparative Biomedical Sciences, University of Arizona, Tucson, AZ, USA; Produce Safety and Microbiology Unit, Western Region Research Center, USDA, Agricultural Research Service, Albany, CA, USA; Centre for Ecology and Evolution in Microbial Model Systems, Linnaeus University, Sweden; Department of Medical Sciences, Zoonosis Science Centre, Uppsala University, Uppsala, Sweden; Big Data Institute, University of Oxford, Oxford, United Kingdom

**Keywords:** *Campylobacter*, genomics, antimicrobial resistance, wild birds, ecology, transmission

## Abstract

Human behaviour is dramatically changing global ecology. Nowhere is this more apparent than in urbanization, where novel high human density habitats are disrupting long established ecotones. Resultant changes to the transitional areas between organisms, especially enhanced contact between humans and wild animals, provides new opportunities for the spread of zoonotic pathogens, posing a serious threat to global public health. Here, by studying the multi-host enteric pathogen *Campylobacter jejuni* isolated from the gut of 30 bird species in 8 countries, we investigated how proximity to urbanization influenced the spread of antimicrobial resistant (AMR) strains. Generalized linear models compared multiple behavioural and ecological traits and confirmed a positive correlation between proximity to urbanization and the number of *C. jejuni* genotypes and AMR genes in wild bird hosts. Wild birds from highly urban areas harboured up to four times more *C. jejuni* genotypes and six times more AMR genes. This is consistent with increased frequency of transition events. Quantifying zoonotic transmission and gene pool spread is essential for quantitative one health surveillance and control measures against future zoonosis emergences.
