## Supplementary Table 2 for "Urbanization spreads antimicrobial resistant enteric pathogens in wild bird microbiomes"

### Sheet: Supplementary table 2
	Supplementary table 2. Life history and ecological data for all 30 wild bird species included in our study
	Order	Family	Species	Common name	Number of genomes	Body mass (g)	Clutch size	Egg mass (g)	Female mass (g)	Male mass (g)	Mating system	Migration	Habitat	Diet	Social organization
	Anseriformes	Anatidae	Anas acuta	Northern pintail	4	946.5	8.125	45	873	1018.67	monogamy	transcontinental	aquatic	omnivorous	colonial
	Anseriformes	Anatidae	Anas americana	American wigeon	5	755.5	8.59	43	750.333	811.333	monogamy	transcontinental	aquatic	omnivorous	colonial
	Anseriformes	Anatidae	Anas crecca	eurasian teal	2	343.833	9.225	26.5	315	334.222	monogamy	transcontinental	aquatic	omnivorous	colonial
	Anseriformes	Anatidae	Anas platyrhynchos	mallard	14	1048.62	10.09	54	1074.92	1182.67	monogamy	local	aquatic	omnivorous	colonial
	Anseriformes	Anatidae	Anas strepera	gadwall	2	917	9.90667	44	854.667	982.667	monogamy	local	aquatic	omnivorous	colonial
	Anseriformes	Anatidae	Branta canadensis	canada goose	1	3727.33	5.2	163	3371.39	3865.5	monogamy	transcontinental	aquatic	herbivore	colonial
	Anseriformes	Anatidae	Oxyura jamaicensis	ruddy duck	1	608.5	7.9	73	543.5	609.5	polygyny	local	aquatic	omnivorous	colonial
	Charadriiformes	Scolopacidae	Calidris alpina	dunlin	36	52.225	3.975	10.7	48.2833	43.9333	monogamy	transcontinental	aquatic	carnivorous	colonial
	Charadriiformes	Laridae	Larus michahellis	yellow-legged Gull	1	907.75	2.5	NA	813	1002.5	monogamy	no	aquatic	carnivorous	colonial
	Columbiformes	Columbidae	Columba livia	rock pigeon	4	354.5	2	17.8	303.5	331.5	monogamy	no	terrestrial	herbivore	colonial
	Gruiformes	Gruidae	Grus canadensis	sandhill crane	7	4390.5	1.97	152	4115.58	4751.42	monogamy	transcontinental	terrestrial	omnivorous	colonial
	Passeriformes	Apodidae	Apus apus	common swift	1	37.6	2.125	3.5	40.3	39	monogamy	transcontinental	terrestrial	carnivorous	colonial
	Passeriformes	Corvidae	Corvus brachyrhynchos	american crow	120	511	4.715	17.5	392.6	442.167	monogamy	local	terrestrial	omnivorous	colonial
	Passeriformes	Corvidae	Corvus cornix	hooded crow	3	390	4.5	NA	NA	NA	monogamy	no	terrestrial	omnivorous	colonial
	Passeriformes	Corvidae	Corvus corone	carrion crow	1	570	4.625	19.8	512	577	monogamy	no	terrestrial	omnivorous	colonial
	Passeriformes	Corvidae	Corvus monedula	western jackdaw	92	246	4.5	11.5	215	234	monogamy	no	terrestrial	omnivorous	colonial
	Passeriformes	Muscicapidae	Erithacus rubecula	european robin	1	17.7	5.08	2.4	18.5	16.6	monogamy	no	terrestrial	carnivorous	solitary
	Passeriformes	Icteridae	Euphagus cyanocephalus	brewers blackbird	4	62.65	4.99	4.55	58.1	67.2	polygyny	no	terrestrial	omnivorous	colonial
	Passeriformes	Corvidae	Garrulus glandarius	eurasian jay	1	159.75	5.33333	8.5	160.667	169.233	monogamy	no	terrestrial	omnivorous	solitary
	Passeriformes	Corvidae	Pica pica	eurasian magpie	1	218.25	6	9.9	215	234.5	monogamy	no	terrestrial	omnivorous	colonial
	Passeriformes	Turdidae	Sialia currucoides	mountain bluebird	1	29.6	5.51	3.2	NA	NA	monogamy	local	terrestrial	omnivorous	colonial
	Passeriformes	Sturnidae	Sturnus vulgaris	common starling	14	74.05	5.225	7	80.3333	84.3333	polygyny	no	terrestrial	omnivorous	colonial
	Passeriformes	Turdidae	Turdus falcklandii	austral thrush	6	93.9	2.4	NA	NA	NA	monogamy	no	terrestrial	omnivorous	solitary
	Passeriformes	Turdidae	Turdus iliacus	redwing	2	61.2	5.22	4.9	62.4	63.3	monogamy	transcontinental	terrestrial	omnivorous	colonial
	Passeriformes	Turdidae	Turdus merula	comon blackbird	4	103.2	3.7	7.2	97.1	94.6	monogamy	no	terrestrial	omnivorous	solitary
	Passeriformes	Turdidae	Turdus philomelos	song thrush	28	82.75	4.335	6	69.5333	71.7667	monogamy	local	terrestrial	omnivorous	solitary
	Passeriformes	Turdidae	Turdus pilaris	fieldfare	2	106	5.315	6.8	103.4	106.7	monogamy	local	terrestrial	omnivorous	colonial
	Passeriformes	Turdidae	Turdus viscivorus	mistle thrush	1	117.5	3.7	7.8	123.1	112.2	monogamy	local	terrestrial	omnivorous	solitary
	Strigiformes	Strigidae	Athene noctua	little owl	1	169	4.06667	15.6	176	160	monogamy	no	terrestrial	carnivorous	solitary
	Strigiformes	Strigidae	Strix aluco	tawny owl	1	475	2.75	39	498.667	406.667	monogamy	no	terrestrial	carnivorous	solitary
