## Supplementary Table 3 for "Urbanization spreads antimicrobial resistant enteric pathogens in wild bird microbiomes"

### Sheet: Supplementary table 5
	Supplementary table 3. Lineage and antimicrobial resistance data detected for each of the 30 bird species in our study
	Order	Family	Species	Number of genomes	β-lactams	Aminoglycosides	Fluoroquinolones	Tetracyclines	Lineage SDI*	AMR SDI*	Proportion of all AMR (excluding β-lactam genes)
	Anseriformes	Anatidae	Anas acuta	4	7	0	0	0	0	1.00424	0.0707697
	Anseriformes	Anatidae	Anas americana	5	9	0	1	0	0	1.60944	0.463648
	Anseriformes	Anatidae	Anas crecca	2	2	0	0	0	0	0	0.0707697
	Anseriformes	Anatidae	Anas platyrhynchos	14	24	0	0	1	0.509137	1.57697	0.27055
	Anseriformes	Anatidae	Anas strepera	2	3	0	0	0	0	1.09861	0.0707697
	Anseriformes	Anatidae	Branta canadensis	1	0	0	0	0	0	0	0.0707697
	Anseriformes	Anatidae	Oxyura jamaicensis	1	2	0	0	0	0	0.693147	0.0707697
	Passeriformes	Apodidae	Apus apus	1	1	0	0	0	0	0	0.0707697
	Columbiformes	Columbidae	Columba livia	4	8	0	0	0	0	1.25548	0.0707697
	Passeriformes	Corvidae	Corvus brachyrhynchos	120	200	0	4	24	1.51278	2.18063	0.50413
	Passeriformes	Corvidae	Corvus cornix	3	4	4	1	2	1.09861	2.27187	0.955317
	Passeriformes	Corvidae	Corvus corone	1	2	0	0	0	0	0.693147	0.0707697
	Passeriformes	Corvidae	Corvus monedula	92	127	0	2	12	0.119801	2.00866	0.400734
	Passeriformes	Corvidae	Garrulus glandarius	1	2	0	0	0	0	0.693147	0.0707697
	Passeriformes	Corvidae	Pica pica	1	1	0	0	0	0	0	0.0707697
	Gruiformes	Gruidae	Grus canadensis	7	7	0	0	0	0	0.796312	0.0707697
	Passeriformes	Icteridae	Euphagus cyanocephalus	4	8	0	0	0	0	0.693147	0.0707697
	Charadriiformes	Laridae	Larus michahellis	1	1	0	0	0	0	0	0.0707697
	Passeriformes	Muscicapidae	Erithacus rubecula	1	1	0	0	0	0	0	0.0707697
	Charadriiformes	Scolopacidae	Calidris alpina	36	40	0	0	0	0.126931	0.43932	0.0707697
	Strigiformes	Strigidae	Athene noctua	1	2	0	0	0	0	0.693147	0.0707697
	Strigiformes	Strigidae	Strix aluco	1	2	0	0	0	0	0.693147	0.0707697
	Passeriformes	Sturnidae	Sturnus vulgaris	14	25	0	3	0	0.655976	1.55057	0.481275
	Passeriformes	Turdidae	Sialia currucoides	1	1	0	0	0	0	0	0.0707697
	Passeriformes	Turdidae	Turdus falcklandii	6	10	0	0	0	0	0.943348	0.0707697
	Passeriformes	Turdidae	Turdus iliacus	2	4	0	0	0	0.693147	1.38629	0.0707697
	Passeriformes	Turdidae	Turdus merula	4	8	0	0	0	1.38629	1.66746	0.0707697
	Passeriformes	Turdidae	Turdus philomelos	28	55	0	0	0	0.847715	0.849186	0.0707697
	Passeriformes	Turdidae	Turdus pilaris	2	4	0	0	0	0.693147	1.03972	0.0707697
	Passeriformes	Turdidae	Turdus viscivorus	1	2	0	0	0	0	0.693147	0.0707697
	Anseriformes	Anatidae	Unknown goose	12	11	0	0	0	0.636514	1.38277	0.433333
	Columbiformes	Columbidae	Unknown dove	4	8	0	0	0	0	0.693147	0
	Passeriformes	Corvidae	Unknown crow	59	92	0	1	14	1.62883	2.15685	0
	Anseriformes	Anatidae	Unknown duck	90	103	0	7	38	0.87566	2.3485	0.433333
	Charadriiformes	Laridae	Unknown gull	63	81	16	0	16	1.32755	2.52773	0.285714
	Charadriiformes	Scolopacidae	Unknown sandpiper	4	5	0	0	0	0.346574	0.950271	0
	Sphenisciformes	Spheniscidae	Unknown penguin	3	3	0	0	0	0	0	0.285714
	Passeriformes	Sturnidae	Unknown starling	2	4	0	0	0	0	0.693147	0
	Passeriformes	Turdidae	Unknown thrush	102	184	1	0	0	1.77139	1.75049	0.00980392
	*SDI: Shannon Diversity Index
