## Supplementary Table 4 for "Urbanization spreads antimicrobial resistant enteric pathogens in wild bird microbiomes"

### Sheet: Sheet1
	Supplementary table 4. Average proximity to urbanization estimates by individual bird species and countries
	Species	Common name	Proximity to urbanization
	Corvus brachyrhynchos	American crow	0.2693
	Sturnus vulgaris	Common starling	0.23595
	Branta canadensis	Canada goose	0.21308
	Erithacus rubecula	European robin	0.20232
	Turdus merula	Common blackbird	0.18907
	Pica pica	Eurasian magpie	0.18502
	Corvus cornix	Hooded crow	0.18198
	Garrulus glandarius	Eurasian jay	0.16556
	Turdus falcklandii	Austral thrush	0.1531
	Apus apus	Common swift	0.15008
	Corvus corone	Carrion crow	0.13888
	Anas strepera (Mareca strepera)	Gadwall	0.13678
	Anas americana (Mareca americana)	American wigeon	0.13476
	Turdus pilaris	Fieldfare	0.1279
	Grus canadensis (Antigone canadensis)	Sandhill crane	0.12612
	Columba livia	Rock Pigeon	0.124872
	Oxyura jamaicensis	Ruddy duck	0.12348
	Anas platyrhynchos	Mallard	0.123203
	Anas acuta	Northern pintail	0.11814
	Larus michahellis	Yellow-legged gull	0.11446
	Corvus monedula	Eurasian Jackdaw	0.10842
	Turdus philomelos	Song thrush	0.10822
	Turdus iliacus	Redwing	0.10794
	Euphagus cyanocephalus	Brewer's blackbird	0.092
	Turdus viscivorus	Mistle thrush	0.08742
	Anas crecca	Eurasian teal	0.075
	Athene noctua	Little owl	0.06672
	Strix aluco	Tawny owl	0.04438
	Calidris alpina	Dunlin	0.0393
	Sialia currucoides	Mountain bluebird	0.03806
