## Supplementary Table 5 for "Urbanization spreads antimicrobial resistant enteric pathogens in wild bird microbiomes"

### Sheet: Supplementary table 6
	Supplementary table 5. Phylogenetically generalized least square output results.
		AMR SDI*				Lineage SDI*				Proportion of all AMR (excluding β-lactam genes)
		Estimate	Std. Error	t value	P-value	Estimate	Std. Error	t value	P-value	Estimate	Std. Error	t value	P-value
	Intercept	0.923	0.147	6.296	0	0.221	0.113	1.952	0.061	0.191	0.043	4.481	0
	Social organisation - solitary	-0.144	0.284	-0.506	0.617	-0.01	0.191	-0.054	0.957	-0.121	0.083	-1.458	0.156
	Intercept	0.37	0.313	1.184	0.246	-0.257	0.193	-1.33	0.194	-0.041	0.09	-0.45	0.656
	Proximity to urbanisation	3.875	2.177	1.78	0.086	3.787	1.339	2.828	0.009	1.506	0.63	2.391	0.024
	Intercept	0.874	0.133	6.584	0	0.224	0.106	2.121	0.043	0.154	0.04	3.859	0.001
	Mating sytem - polygyny	0.105	0.42	0.25	0.804	-0.038	0.274	-0.137	0.892	0.054	0.126	0.427	0.672
	Intercept	0.94	0.184	5.121	0	0.211	0.126	1.673	0.106	0.187	0.056	3.339	0.002
	Migration - local	0.076	0.304	0.25	0.804	0.223	0.198	1.123	0.271	-0.037	0.093	-0.398	0.694
	Migration - transcontinental	-0.286	0.304	-0.939	0.356	-0.103	0.201	-0.511	0.613	-0.067	0.093	-0.722	0.477
	Intercept	0.958	0.149	6.447	0	0.334	0.096	3.471	0.002	0.169	0.045	3.735	0.001
	Habitat - water	-0.244	0.271	-0.9	0.376	-0.263	0.176	-1.499	0.145	-0.032	0.083	-0.39	0.7
	Intercept	1.116	0.151	7.412	0	0.385	0.106	3.627	0.001	0.197	0.05	3.952	0.001
	Diet - carnivorous	-0.786	0.291	-2.699	0.012	-0.341	0.205	-1.664	0.108	-0.123	0.096	-1.28	0.212
	Diet - herbivore	-0.297	0.502	-0.591	0.559	-0.221	0.354	-0.625	0.538	-0.105	0.166	-0.635	0.531
	Body mass	0	0	-0.733	0.47	0	0	-0.889	0.382	0	0	-0.238	0.814
	Intercept	0.927	0.146	6.354	0	0.302	0.096	3.153	0.004	0.167	0.044	3.781	0.001
	Body mass	0	0	-0.574	0.571	0	0	-0.962	0.344	0	0	-0.331	0.743
	Intercept	0.734	0.312	2.348	0.026	0.202	0.233	0.864	0.395	0.109	0.094	1.163	0.254
	Clutch size	0.029	0.056	0.527	0.603	0.003	0.041	0.077	0.939	0.01	0.017	0.581	0.566
	*SDI: Shannon Diversity Index
