## Supplementary Table 6 for "Urbanization spreads antimicrobial resistant enteric pathogens in wild bird microbiomes"

### Sheet: Sheet1
	Supplementary table 6. Mean estimates of proximity to urbanization scores by bird species by country.
	Species	Common name	Country	Proximity to Urbanization Score*
	Anas acuta	Northern pintail	USA	0.10124
	Anas americana (Mareca americana)	American wigeon	USA	0.10998
	Anas crecca	Eurasian teal	Sweden	0.06886
	Anas platyrhynchos	Mallard	Canada	0.02841
	Anas platyrhynchos	Mallard	Sweden	0.104
	Anas platyrhynchos	Mallard	USA	0.18762
	Anas strepera (Mareca strepera)	Gadwall	USA	0.11996
	Apus apus	Common swift	Italy	0.1361
	Athene noctua	Little owl	Italy	0.0654
	Branta canadensis	Canada goose	USA	0.2122
	Calidris alpina	Dunlin	Sweden	0.03028
	Columba livia	Rock Pigeon	Italy	0.13762
	Columba livia	Rock Pigeon	Lithuania	0.02357
	Columba livia	Rock Pigeon	Sweden	0.0666
	Columba livia	Rock Pigeon	USA	0.2266
	Corvus brachyrhynchos	American crow	USA	0.2447
	Corvus cornix	Hooded crow	Italy	0.17104
	Corvus corone	Carrion crow	Italy	0.05158
	Corvus monedula	Eurasian Jackdaw	Finland	0.07641
	Corvus monedula	Eurasian Jackdaw	Italy	0.12738
	Erithacus rubecula	European robin	UK	0.23296
	Euphagus cyanocephalus	Brewer's blackbird	USA	0.07796
	Garrulus glandarius	Eurasian jay	Italy	0.15268
	Grus canadensis (Antigone canadensis)	Sandhill crane	USA	0.1227
	Larus michahellis	Yellow-legged gull	Italy	0.10602
	Oxyura jamaicensis	Ruddy duck	USA	0.10102
	Pica pica	Eurasian magpie	Italy	0.17578
	Sialia currucoides	Mountain bluebird	USA	0.03654
	Strix aluco	Tawny owl	Italy	0.04214
	Sturnus vulgaris	Common starling	USA	0.257
	Turdus falcklandii	Austral thrush	Chile	0.15958
	Turdus iliacus	Redwing	Sweden	0.08908
	Turdus merula	Common blackbird	Italy	0.16906
	Turdus merula	Common blackbird	UK	0.2372
	Turdus philomelos	Song thrush	Sweden	0.09662
	Turdus pilaris	Fieldfare	Sweden	0.11312
	Turdus viscivorus	Mistle thrush	Sweden	0.07176
	*The estimates represent an index overlap between human and bird populations, therefore birds that live in closer proximity to humans are represented by a higher number.
